# Root shape phenotyping using three-dimensional root system vector data in rice

**DOI:** 10.64898/2026.06.15.732232

**Authors:** Shota Teramoto, Yusaku Uga

## Abstract

**Purpose:** Alternation of root distribution in the soil is a method for improving root system architecture (RSA) in crops. If the root is straight, root distribution has been altered by regulating the angle of root growth in the vertical direction. However, the root shape should be curved and winding. This study aimed to define parameters reflecting the actual root shape.

**Methods:** We used three-dimensional vector data of rice *(Oryza sativa* L.) RSA derived from an X-ray computed tomography image to compile two sets of two-dimensional vector data for horizontal and vertical components. In the vertical component, we defined the dropping angle *θ*_*d*_, which is calculated assuming that the rice roots are bent upward. In the horizontal component, we defined the polar angle *θ*_*ρ*_, which is the direction in which the roots grow when viewing the plant from above, and the winding degree log σ_*w*_, which is calculated by assuming that root elongation is in a random walk.

**Results:** Assuming that *θ*_*ρ*_ is distributed uniformly in all varieties, there should be no varietal differences in this angle. We measured *θ*_*d*_ and log σ_*w*_ of three rice varieties with different root distributions: shallow, deep, and intermediate. We found significant varietal difference in *θ*_*d*_ and log σ_*w*_.

**Conclusions:** We have shown that *θ*_*d*_ and log σ_*w*_ are useful parameters for comparing RSA in rice varieties. We have named this methodology RSAparam3D, and it is freely available to researchers.
