## Supplementary material for "Root shape phenotyping using three-dimensional root system vector data in rice": Online Resource 1

distance in RGA measurement [cm]	log sigma w	RGA	% of difference
0	0.0	60.0	0.0
0	0.5	60.0	0.0
0	1.0	60.0	0.0
0	1.5	60.0	0.0
0	2.0	60.0	0.0
0	2.5	60.0	0.0
0	3.0	60.0	0.0
5	0.0	53.7	-10.5
5	0.5	53.8	-10.3
5	1.0	53.9	-10.2
5	1.5	54.4	-9.3
5	2.0	55.0	-8.3
5	2.5	58.6	-2.3
5	3.0	64.3	7.2
10	0.0	48.7	-18.8
10	0.5	48.7	-18.8
10	1.0	49.0	-18.3
10	1.5	49.7	-17.2
10	2.0	52.2	-13.0
10	2.5	58.5	-2.5
10	3.0	67.1	11.8
15	0.0	44.2	-26.3
15	0.5	44.4	-26.0
15	1.0	44.6	-25.7
15	1.5	45.5	-24.2
15	2.0	48.3	-19.5
15	2.5	56.9	-5.2
15	3.0	68.5	14.2
20	0.0	40.5	-32.5
20	0.5	40.6	-32.3
20	1.0	40.9	-31.8
20	1.5	42.1	-29.8
20	2.0	46.7	-22.2
20	2.5	55.6	-7.3
20	3.0	62.9	4.8
25	0.0	40.5	-32.5
25	0.5	40.6	-32.3
25	1.0	41.0	-31.7
25	1.5	42.1	-29.8
25	2.0	45.1	-24.8
25	2.5	49.0	-18.3
25	3.0	59.4	-1.0
30	0.0	40.5	-32.5
30	0.5	40.6	-32.3
30	1.0	41.0	-31.7
30	1.5	41.9	-30.2
30	2.0	44.9	-25.2
30	2.5	49.1	-18.2
30	3.0	54.4	-9.3
